# LIM-HD transcription factors are required for regeneration of neuronal and intestinal cell subtypes in planarians

**DOI:** 10.1101/2023.02.07.527492

**Authors:** M. Dolores Molina, Dema Abduljabbar, Susanna Fraguas, Francesc Cebrià

## Abstract

Adult planarians can regenerate the gut, eyes, and even a functional brain in just a few days after injury. Proper regeneration of these complex structures requires that signals guide and restrict the commitment of their adult stem cells and ensure the identity and patterning of the newly formed structures. During embryogenesis of both vertebrates and invertebrates, LIM Homeodomain (LIM-HD) transcription factors act in a combinatorial ‘LIM code’ that controls crucial aspects of cell fate determination and cell differentiation, including specification of neuronal cell type identity and axonal guidance. So far, however, our understanding about the role these genes may play during regeneration is limited. Here, we report the identification and functional characterization of the full repertoire of LIM-HD genes in *Schmidtea mediterranea*. We found that these *lim homeobox genes* (*lhx*) appear mainly expressed in complementary patterns along the cephalic ganglia and digestive system of the planarian. By functional RNAi based analysis we have identified that several *Smed-lhx* genes (*islet1*, *lhx1/5-1*, *lhx2/9-3*, *lhx6/8*, *lmx1a/b-2* and *lmx1a/b-3*) are essential to pattern and size the planarian brain as well as for correct regeneration of specific subpopulations of dopaminergic, serotonergic, GABAergic and cholinergic neurons, while others (*Smed-lhx1/5.2* and *Smed-lhx2/9.2*) are required for the proper expression of diverse intestinal cell type markers, specifically the goblet subtype. LIM-HD are also involved in the control of axonal pathfinding (*lhx6/8*), axial patterning (*islet1* and *lmx1a/b-3*), head/body proportions (*islet2*) and stem cell proliferation (*lhx3/4*, *lhx2/9-3*, *lmx1a/b-2* and *lmx1a/b-3*) in planarians. Altogether, our results suggest that planarian LIM-HD could provide a combinatorial LIM code to control axial patterning, axonal growing as well as to specify distinct neuronal and intestinal cell identities during regeneration.
