## Supplementary table1 for "LIM-HD transcription factors are required for regeneration of neuronal and intestinal cell subtypes in planarians"

### Sheet: Hoja1
LIM-HD planarian gene	Transcriptome ID	Previous publication	Previous Name	Primer Fw probe synthesis	Primer Rv probe synthesis	Primer Fw dsRNA synthesis	Primer Rv dsRNA synthesis	Sequence v6
Smed-Islet1	dd_Smed_v6_8820_0_1	Hayashi et al., 2011 März et al., 2013	Islet1	GACTAGAGTTCGAACGGTGCTT	ATGAGTCGTGAGGAGAATCGTC	AACAGATACCCGGTCCATGG	ACGGTTGAGAATGAGCAGGA	TACTGTCAAAATATTAATCGATTTTGTTGATCCTATTTTTTTTACCAACAAAGTTAATTTAAATAATTTTTTTACCGGCAAAATATTTGAAAAACATATCGAAGAAAACTTTAACAAAATTCAAAATAAAAATCATGACAGCCAGTTTGGAATTAGAAGATTGTGATGATGGATTTCGATCGAACAGTAAAAGATCGATTAAATCTTGTTCTCTCTGTGTCGGATGCGGTGGAGCAATAACAGACAAGTTCATCTTACGTGTCCAACCTGATCTCGAATGGCATGCTCGTTGTTTGAGATGTGTCAAATGCAACCGGGGACTGGATGAGAAAAACACGTGCTTTGTTAAAGACGGAAAAACCTATTGCAAAGAAGACTATCAAAAATTATTTCTACAAG…
Smed-Islet2	dd_Smed_v6_35379_0_1	Li et al., 2019	Islet2	GCTTGTAGAAAGCCACTGACG	CGGCTCATATTCAACTGGACTC	TCCATTTGTGAGCTCTCGGT	TCTCATCATCATCGCCACCA	AAAGATCGATTAATGGAATCAGTGATTAAAGAAAATCCGATTTGTAGAGTTTGCAATGGTTTTATCCAAGGCCAATTGAGCGTGAAAATCGAGCCAGATATTCCAGTTCATGAAAATTGTCTCAGATGTTACCAATGCAGAACATCACTAGTCTATGACGATTCATGCTTCATTAAATTCGGGAGGATATTCTGTCACAGCCATTACCGAGCATTGTTTCTGAAAATCTGCCGTATCTGCTATGGGAGTTTTGTGAACACGGATTTCGTGTTGCCTTTCTCCCGGCACGATTACTGTCACGCGCAATGTCTGAATTGCACCGCTTGTAGAAAGCCACTGACGTCCGGGTGCAAATATTCCATTTGTGAGCTCTCGGTTATTTGTACTGATTGCCAGATT…
Smed-lhx1/5-1	dd_Smed_v6_11521_0_1	Currie & Pearson, 2013	lhx1/5-1	AGAACCTCCAGCTCTTTCGAC	CAGGCCAGGATTGGTATTAGAC	AACTAAGTGCAATGGGAGCC	CGATGTAACGCTGGATGACC	AACCAAAATTCCTGAAATCGGAATTACCAATCTCAAATATAAGTATCTATCATTCCACCGAACAGTAATTCAACTTTAGCCATTTATTTTATTCTGATTAAAAAATATTCTTTACCTTAAGACGCAAATATGATGTTTCTATTTGCATATTAATTTTGCTCGGCTATTGACCTTTCACAATCAAAATTTGTTTTCACAACGCTTTCGTCTCGTGGCATTTGCTATATCAGTGATTTTGTTTGTTTAAACTGGTGCATACTCCACCTGACAATCCAGCAATGAAAGATTCAAATAACAATATCAAAAACCATTTGTTGAATTCACCAATCCCTGTCAAATTAACCTCATCAATCAATAATTTCAACAAACCTTTCATTAATCCTGTGCCAACTTGTACGA…
Smed-lhx1/5-2	dd_Smed_v6_8252_0_1			TACACGTATTCCCCAGGTTCTG	GGATATGGACATCTTGGTGGTC	CGGTGATGATTCCAACTGTGA	GTTTCATCGACGCTGGGATC	TAAAATCATTCGATAAAGATTTGAGTAATAAAGCTCAAGTACAATTAATCATTAAAACCACCATAATCATCGAACCATACATTTTTGGCTTCACAATTAAGAAATGTCTATTGCGTATATTATCGATTAATGATTGGCTGAATTCCTACAATTCCAATAATAATTCCTCAATTCTGATTGGAAAGCTTTATTTATTAAATTAGAAATTGCATCAACAAATCCAGAAGTTGTTTTGTTGAAAATGACAGTGCCAATTTGCTACAAATGTAACAAACCGATAAACGATAAATTCATTACAAGGATCCGTGATCATTCTTGGCATGATCAATGTCTTCGTTGTAATCAATGTAGTTGTCAGTTGACCTCAAAATGCTTTGAACTTGACAACGAATTTTTATG…
Smed-lhx2/9-1	dd_Smed_v6_8190_0_1	Forsthoefel et al., 2020	lhx2b	TACTGCCAGCATGACTACTTCC	TGACCTCTTGTGACGACGTATC	GTCAAGATGAGATCAGGAAGAGC	GTTCTGAGCCTTTTCTGTTTGC	GACAAATCGCACCAATGAGATTTTTAGCAGATCAGCCAATCACAATCAAGATCGCTCAATGTGCAATTCGAATTGAATAAATTTATATTATTCGATTAATTGAGTATTTGATAATGGACAACAAAAATAATGCTCAAAGGCTTTTATGCAGTGGCTGCGAATGCGTAATTACGGACAAATATTATCTACGGACTGATGAGCATGTTTGGCACGGATCTTGCCTCAAGTGTGACATTTGCGAACAATCGCTTGACAAAACAAATTCATGCTACAAACGCAACGGAACTTTCTACTGCCAGCATGACTACTTCCGAATTTATCAACAGCGAAAATGTGCAAAGTGTCAGGAACACATTGAACACAAGGAAATGGTGATGAAAGTTCTTAATTCAGTGTTCC…
Smed-lhx2/9-2	dd_Smed_v6_13343_0_1			CAGGAGATTTCTACGGTTGCTC	GTCGTCTTCTGTTCCGAGAGTT	CCTTGCCAGATAAAACCCACG	GTCGTCTTCTGTTCCGAGAG	GAAATTTAATGGATTTAATTTAATTACATTTATAATTTTTATGAAAACCAATCACGAAATCCATAAAGAAATGACAATATTTTATGATCAAAAACAATTTGAAAGCAATTCTTTCAATAAAAAGAAGCTGATTAACGAAATTCAACAATCAAAACAACCCGAAATGGAATCAGCTGTTTGCAATTTCTGTTCCCAAATTATTCTAGATAAATTCTATTTTGAGGTAGACGGGCTCCTATGGCACAGCAGTTGTCTACGATGTAACGCTTGTCAAGTCAGTCTAAGCAACATGAGGTCATGTTTTACTAAAAATAAAAAGTTTTGGTGTCGACAAGATTACGACAGGCAATTTAAATGCCAGAAATGCTGCGAACCATTAAAATCTTCAGATTTGATTAT…
Smed-lhx2/9-3	dd_Smed_v6_15144_0_1			GGTCTCACCAATTCACAAGCTG	CTGACCACCAACAGTACTGGAA	GTCTCACCAATTCACAAGCTG	TGTCTAGATGCATTCCCAATACA	AGTCAACCAATCAAAATAGAGCTTCATTGTGAAATATGGATGAATAAAAAATTTGTCCACTATCGTTAAGCAGGGGAATTAATTTAAATGGAATACAAATTGATTTAATTATTAGTTGTTTTTTTGTTATCGATCAGGTTTTGTTTGTGCTTTTATGTTGATAATTTAAAAATTGCAAATATTATTAAAGTAAAGAGAAAAATAAAAACAACACAGAAATGAGCACTGAAATCGATCGACACTTGATCATCGGGGAATCAATCAATCAATCGAACTCCACAGACATTTACAATCAAAACTCGATGAATTGTGCTGGATGCAAATCGAAAATTACCGATCGATTTTTTTTGAAAGCTGCCGATAAAATGTGGCATGTCAATTGTTTGCGGTGTTGGATAT…
Smed-lhx3/4	dd_Smed_v6_20755_0_1			GTAAAGGTCCCATTCTCGACAG	CGGACAATTCATCGCTATCTCC	GAAAGTTCTAAGCCCGCTCG	CGGACAATTCATCGCTATCTCC	AAATCGAGTCTATTTACTAGAAAATGAGATAGATCCGTCGCTTAAATTTATTTTCAAACATTCGATTTTGTATTTGTTTTTTTTATACGAAAAGAAGAAATAATATTTATCCCAATGATCAGATCAAATAGTCCGATTGTCGATTCTAATTTCCAATCCGAACTCATTTCTCCAATAGATTATCAGACAAACAATTCTCTCTCCAACACAAAAGATTCCGGCATTAAATTCGACAATGAAATTTCATATTGTATCGCTTGTAAAGGTCCCATTCTCGACAGAGTTGTACTAAAGGTTGGATTAAGTACGTGGCACGTCAGATGCTTGCACTGCACTGATTGTGGAATACCTCTTATTGATAAATGCTATTCAAAAAGCGATGAAATTTTTTGCAAAGAA…
Smed-lhx6/8 (arrowhead)	dd_Smed_v6_47123_0_1	Roberts-Galbraith et al., 2016	arrowhead	TGCCGAATGTGAATCAAGTG	GCCAATTGTTCTGGAGTGAAAC	GCAAAGCTAGCTCAATTTCATCTAG	CAACACTGTTCATCTGATTCTGTC	TTATGATTCCATGATCGGGAATGATTTAAATGCCGAATGTGAATCAAGTGATATAAATCAGAATTTAACATATTGTTGCAAAGCTAGCTCAATTTCATCTAGATGCCTCATAAAAAATATAAATAACAATGATGATTGTCAAAATATTGAAAAAGAGAATCGATTTGATGGAAAGTGTTTTGGTTGTAATGACTTTCTACTCTTAAAGGAATCATTTTATCACCTAAAGCAAGTTAATAAAGAAACATTTAAAGAAAGATTTCATTTACATTGCTTAATTTGTTGCAAGTGTTCTTCACTTTTGACAGAATCAGATGAACAGTGTTGGATAAGAAAAGGGAAAGTGATTTGTAAAGATTGTAAAAAAAGAATGACATATTGTCAAAGATGTAACAGTTT…
Smed-lmx1a/b-1	dd_Smed_v6_31784_0_1			GTCTGTTGCGTTTGTCACTGTC	ACGGGGTATTCGAATCAAGG	TCGAGTGGTTCAAGTCTGGT	CGGGGTATTCGAATCAAGGA	TAAATTTTAGAGTTCATGTCCGAAATTAGTAGCACTTCGAGTTCGTATTTAAATAATGAAATCTGTATCATATGCAATCAGATGATTTACGATCAGTATTACTTGAAGGTGTCAAAGGATAGTATTCATGAACATTGCTCGGTCTGTTGCGTTTGTCACTGTCCACTGAATGATAGGTGTTTTCTGAAACACGGGCAAATATTTTGTAAATTGGATTATTATAACTGTTTCTCAATTCGATGCTATCAATGTATGGAGGTCGTCTGGCCCGGCAGTGCGGTCATGAAAATTTTCCATAGAATTTATCACGTTAAATGTTTGAGTTGCACAATTTGTCAAAAGCATTTGACATCAGGTGATATGGTTTTTACGACCGATGTTGGAGTATTTTGTCAGAAC…
Smed-lmx1a/b-2	dd_Smed_v6_10007_0_1			TCCCACAATCAAACAACGGG	TGTTGGTGGTCTGCTGTTTG	CCCGATCTCAAAGCTTTTCC	TGTTGGTGGTCTGCTGTTTG	TCTATTTTAAAAATGTTTAAACTTATTTTAACAAATATTTGTTTGAATATATCTCAAGCCGATAGCCTTTAATATTGTAGACAATGGCTACTGGTGATACTTTACAGTCTAAAAGAATGGAGTTTAATGATCAAAGTAATAATTGGATGTCTAATAATTCAGAAGCTTTTAAAACCCCTACAGAAGAGCCCCACACAACAAAGAAAACCAAAAAGAAAATTAAAATGGCTATTATTAATTGCAACATGTGCAATGATCTCATTAAAGAAAAGCACTTATTTGTTATTGGTGATAGTTATTGGCATAAATCTTGTGTCAAATGTGATAGTTGTCAAATCCAATTAGATGAAACTTGTTTTTTAGTCAAAAATACTTTATTATGCAGAAATTGTTACAACA…
Smed-lmx1a/b-3	dd_Smed_v6_13371_0_1			CAGAATCCTTGCTCGTGTGTC	GCGGAGTATAGTTTTGGCAGTC	CGTATTTGCATTGCTCATCTAACAC	CGGCCGTTTAGAAGACACCT	ATTTGTTTAATTTAATGACTAAAATGTACTTTTCATATTTTCTTAAGGTTAAGTTTTTCAATTTAATAAACATAATATCATTTTAACTTATGAAAAATAAATCTTTAAATTAATATTTGATAAAGCAATTTTTAAATTATCAATCTTATGAAAAATATTGAAAATATTCATTGGGGTGAAAACACAACTGTCGGTAAACTATCTGTAGATTTTAATAAAAAGCGAAAGAAAGTTGATAATCCAAGTTGCACTGGCTGTAATAGTGTTATAAATGATAAATATTTATTTTCTCTCAACGATACATTCTGGCATAAATCGTGCGCTTTATGTTCGATTTGTGAAGAGGTTTTGGAAGAATCATGCTTTATGTTAAAAGACAATAAATTATTTTGTCGAAAT…
Smed-lmx1a/b-4	dd_Smed_v6_14115_0_1			GGGTGACCGATATGTGTTGACT	ACCTTCTCACATTGCGAACC	CAACTCCAATGTGCTGCTGT	GGCACATTCCGTTGTTGAGA	CTGTAAAAATATATTAAAATAAGAAATCACTTTTCTTACAAGTTGATAATTTTTATTGCTACCCGATTGTGATTCGCTGTTTAGATTCGCATAATCTTCCAACGGTGATTGGCGGAATTTTCCATATAAAATAGAATTGCTTTAGAATGACTCAGATTTGAAATTAATTGACAATATACCGATGCCATTCTGTGAAGCATGTGGAAATCCTATTATTGATAAACATGTCTTACTGATCAGTGATCGATTCTGGCATGAAAACTGTGTAATTTGCAATTGTTGTGGCATTCCATTGATTGATATTTGTTATGAATTCAAGGCTGACAAACAATACATTTTTTGCCGGACCGATTTTATCAAAAAGAAGCAGTCGAGTAAATGTCAAAGTTGTCAAATGTT…
